# MftG is crucial for ethanol metabolism of mycobacteria by linking mycofactocin oxidation to respiration

**DOI:** 10.1101/2024.03.26.586840

**Authors:** Ana Patrícia Graça, Vadim Nikitushkin, Mark Ellerhorst, Cláudia Vilhena, Tilman E. Klassert, Andreas Starick, Malte Siemers, Walid K. Al-Jammal, Ivan Vilotijevic, Hortense Slevogt, Kai Papenfort, Gerald Lackner

## Abstract

Mycofactocin is a redox cofactor essential for the alcohol metabolism of mycobacteria.. While the biosynthesis of mycofactocin is well established, the gene *mftG*, which encodes an oxidoreductase of the glucose-methanol-choline superfamily, remained functionally uncharacterized. Here, we show that MftG enzymes are almost exclusively found in genomes containing mycofactocin biosynthetic genes and are present in 75% of organisms harboring these genes. Gene deletion experiments in *Mycolicibacterium smegmatis* demonstrated a growth defect of the Δ*mftG* mutant on ethanol as a carbon source, accompanied by an arrest of cell division reminiscent of mild starvation. Investigation of carbon and cofactor metabolism implied a defect in mycofactocin reoxidation. Cell-free enzyme assays and respirometry using isolated cell membranes indicated that MftG acts as a mycofactocin dehydrogenase shuttling electrons toward the respiratory chain. Transcriptomics studies also indicated remodeling of redox metabolism to compensate for a shortage of redox equivalents. In conclusion, this work closes an important knowledge gap concerning the mycofactocin system and adds a new pathway to the intricate web of redox reactions governing the metabolism of mycobacteria.
