## Supplementary Table S1 for "MftG is crucial for ethanol metabolism of mycobacteria by linking mycofactocin oxidation to respiration"

### Sheet: co-occurrence of MftC and MftG
Organism	Protein acession MftC	HMM models MftC	mftC presence	Protein acession MftG	HMM models MftG	GMC clustered with MFT-related genes	mftG presence	MftC-MftG co-occurence	further GMC proteins used for phylogenetic analysis
Actinomadura madurae	WP_021598932	TIGR03962	TRUE	NA	NA	NA	FALSE	FALSE	NA
Actinomadura sp. WMMB 499	WP_151007815	TIGR03962	TRUE	WP_151007812	TIGR03970	TRUE	TRUE	TRUE	NA
Actinoplanes missouriensis	WP_014442837	TIGR03962	TRUE	WP_014442817	TIGR03970	TRUE	TRUE	TRUE	NA
Actinoplanes sp. L3-i22	WP_221329188	TIGR03962	TRUE	NA	NA	NA	FALSE	FALSE	WP_221328830
Aeromicrobium chenweiae	WP_108579904	TIGR03962	TRUE	NA	NA	TRUE	FALSE	FALSE	WP_108579895
Aeromicrobium sp. A1-2	WP_118394614	TIGR03962	TRUE	NA	NA	TRUE	FALSE	FALSE	WP_118394618
Aeromicrobium yanjiei	WP_153651673	TIGR03962	TRUE	NA	NA	TRUE	FALSE	FALSE	WP_208431018
Agrococcus sp. SCSIO52902	WP_246990837	TIGR03962	TRUE	WP_246990831	NA	TRUE	TRUE	TRUE	NA
Agromyces archimandritae	WP_244857764	TIGR03962	TRUE	WP_210896809	NA	FALSE	TRUE	TRUE	NA
Alloactinosynnema sp. L-07	WP_054046052	TIGR03962	TRUE	NA	NA	NA	FALSE	FALSE	WP_054045861
Allobranchiibius sp. GilTou73	WP_233766234	TIGR03962	TRUE	NA	NA	NA	FALSE	FALSE	WP_233767469
Amycolatopsis acidiphila	WP_144641563	TIGR03962	TRUE	NA	NA	NA	FALSE	FALSE	WP_144633965
Amycolatopsis keratiniphila	WP_072030260	TIGR03962	TRUE	NA	NA	NA	FALSE	FALSE	WP_072030575
Amycolatopsis methanolica	WP_017983863	TIGR03962	TRUE	NA	NA	NA	FALSE	FALSE	WP_017983420
Amycolatopsis orientalis	WP_037355136	TIGR03962	TRUE	NA	NA	NA	FALSE	FALSE	WP_037354040
Amycolatopsis pretoriensis	WP_086681991	TIGR03962	TRUE	NA	NA	TRUE	TRUE	TRUE	WP_086682013
Amycolatopsis roodepoortensis	WP_257483918	TIGR03962	TRUE	NA	NA	NA	FALSE	FALSE	WP_126736239
Amycolatopsis sp. AA4	WP_009076819	TIGR03962	TRUE	NA	NA	NA	FALSE	FALSE	WP_037716153
Amycolatopsis sp. FDAARGOS 1241	WP_204089213	TIGR03962	TRUE	NA	NA	NA	FALSE	FALSE	WP_204096080
Amycolatopsis sp. WQ 127309	WP_247051563	TIGR03962	TRUE	NA	NA	NA	FALSE	FALSE	WP_247059200
Anaeromyxobacter sp. Red232	WP_248354516	TIGR03962	TRUE	NA	NA	NA	FALSE	FALSE	NA
Aquihabitans sp. G128	WP_217001903	TIGR03962	TRUE	NA	NA	NA	FALSE	FALSE	NA
Aquihabitans sp. Kera 3	WP_227759807	TIGR03962	TRUE	NA	NA	NA	FALSE	FALSE	NA
Arthrobac+A1:A311ter sp. zg-Y859	WP_255865515	TIGR03962	TRUE	WP_255865517	TIGR03970	TRUE	TRUE	TRUE	NA
Arthrobacter jiangjiafuii	WP_210228680	TIGR03962	TRUE	WP_210231674	NA	FALSE	TRUE	TRUE	NA
Arthrobacter sp. FW305-BF8	WP_236807036	TIGR03962	TRUE	WP_236807046	NA	TRUE	TRUE	TRUE	NA
Arthrobacter sp. StoSoilA2	WP_224167226	TIGR03962	TRUE	WP_224167512	TIGR03970	TRUE	TRUE	TRUE	NA
Blastococcus saxobsidens	WP_014378466	TIGR03962	TRUE	WP_014378294	TIGR03970	FALSE	TRUE	TRUE	NA
Capillimicrobium parvum	WP_259315021	TIGR03962	TRUE	NA	NA	NA	FALSE	FALSE	WP_259313986
Catellatospora sp. IY07-71	WP_212844266	TIGR03962	TRUE	NA	NA	NA	FALSE	FALSE	NA
Citricoccus sp. SGAir0253	WP_137774431	TIGR03962	TRUE	WP_137774428	TIGR03970	TRUE	TRUE	TRUE	NA
Cnuibacter physcomitrellae	WP_085019162	TIGR03962	TRUE	WP_085019159	NA	TRUE	TRUE	TRUE	NA
Defluviicoccus vanus	WP_190262899	TIGR03962	TRUE	NA	NA	NA	FALSE	FALSE	WP_190261985
Desulfofarcimen acetoxidans	WP_015759609	TIGR03962	TRUE	NA	NA	NA	FALSE	FALSE	NA
Desulfonema limicola	WP_207687446	TIGR03962	TRUE	NA	NA	NA	FALSE	FALSE	NA
Dietzia alimentaria	WP_010541217	TIGR03962	TRUE	WP_238529272	NF038210	TRUE	TRUE	TRUE	NA
Dietzia cinnamea	WP_131885248	TIGR03962	TRUE	WP_131885243	NF038211	TRUE	TRUE	TRUE	NA
Dietzia kunjamensis	WP_119193248	TIGR03962	TRUE	WP_283465827	NF038212	TRUE	TRUE	TRUE	NA
Dietzia lutea	WP_108847869	TIGR03962	TRUE	WP_108847864	NF038213	TRUE	TRUE	TRUE	NA
Dietzia maris	WP_067716575	TIGR03962	TRUE	WP_269501808	NF038214	TRUE	TRUE	TRUE	NA
Dietzia massiliensis	WP_213184827	TIGR03962	TRUE	WP_213184822	NF038215	TRUE	TRUE	TRUE	NA
Dietzia psychralcaliphila	WP_107746358	TIGR03962	TRUE	WP_244911006	NF038216	TRUE	TRUE	TRUE	NA
Dietzia timorensis	WP_067472752	TIGR03962	TRUE	WP_067472743	NF038217	TRUE	TRUE	TRUE	NA
Epidermidibacterium keratini	WP_159544222	TIGR03962	TRUE	WP_159544200	NA	FALSE	TRUE	TRUE	NA
Frankia inefficax	WP_049807113	TIGR03962	TRUE	NA	NA	NA	FALSE	FALSE	WP_232425320
Frankia sp. ArI3	WP_055863611	TIGR03962	TRUE	NA	NA	NA	FALSE	FALSE	NA
Frondihabitans sp. PAMC 28766	WP_082763407	TIGR03962	TRUE	WP_204249297	NA	TRUE	TRUE	TRUE	NA
Geobacter pickeringii	WP_039741526	TIGR03962	TRUE	NA	NA	NA	FALSE	FALSE	NA
Geodermatophilus obscurus	WP_012950890	TIGR03962	TRUE	WP_012950710	TIGR03970	FALSE	TRUE	TRUE	NA
Georgenia sp. TF02-10	WP_242895311	TIGR03962	TRUE	NA	NA	NA	FALSE	FALSE	WP_242895848
Geotalea uraniireducens	WP_011940373	TIGR03962	TRUE	NA	NA	NA	FALSE	FALSE	NA
Gordonia alkanivorans	WP_127962527	TIGR03962	TRUE	WP_035753548	TIGR04542	TRUE	TRUE	TRUE	NA
Gordonia amarae	WP_005193568	TIGR03962	TRUE	WP_005193574	TIGR04542	TRUE	TRUE	TRUE	NA
Gordonia amicalis	WP_024497671	TIGR03962	TRUE	WP_159404927	TIGR4542	TRUE	TRUE	TRUE	NA
Gordonia bronchialis	WP_012835461	TIGR03962	TRUE	WP_012835455	TIGR04542	TRUE	TRUE	TRUE	NA
Gordonia hongkongensis	WP_247449998	TIGR03962	TRUE	WP_247449991	TIGR04542	TRUE	TRUE	TRUE	NA
Gordonia insulae	WP_124710537	TIGR03962	TRUE	WP_124710543	TIGR04542	TRUE	TRUE	TRUE	NA
Gordonia iterans	WP_105943268	TIGR03962	TRUE	WP_105943259	TIGR04542	TRUE	TRUE	TRUE	NA
Gordonia jinghuaiqii	WP_188328745	TIGR03962	TRUE	WP_188328740	TIGR04542	TRUE	TRUE	TRUE	NA
Gordonia mangrovi	WP_160900603	TIGR03962	TRUE	WP_233750959	TIGR04542	NA	TRUE	TRUE	NA
Gordonia otitidis	WP_007236663	TIGR03962	TRUE	WP_039993031	TIGR04542	TRUE	TRUE	TRUE	NA
Gordonia phthalatica	WP_062393786	TIGR03962	TRUE	WP_062393778	TIGR04542	TRUE	TRUE	TRUE	NA
Gordonia polyisoprenivorans	WP_094600907	TIGR03962	TRUE	WP_006367879	TIGR04542	TRUE	TRUE	TRUE	NA
Gordonia pseudoamarae	WP_213244624	TIGR03962	TRUE	WP_213244619	TIGR04542	TRUE	TRUE	TRUE	NA
Gordonia rubripertincta	WP_005199921	TIGR03962	TRUE	WP_039880173	TIGR04542	TRUE	TRUE	TRUE	NA
Gordonia sp. 135	WP_035753532	TIGR03962	TRUE	WP_155225505	TIGR04542	TRUE	TRUE	TRUE	NA
Gordonia sp. KTR9	WP_010842289	TIGR03962	TRUE	WP_014927867	TIGR04542	TRUE	TRUE	TRUE	NA
Gordonia sp. PDNC005	WP_240194183	TIGR03962	TRUE	WP_205329399	TIGR04542	TRUE	TRUE	TRUE	NA
Gordonia sp. PP30	WP_247864994	TIGR03962	TRUE	WP_247864984	TIGR04542	TRUE	TRUE	TRUE	NA
Gordonia sp. WA4-43	WP_226513873	TIGR03962	TRUE	WP_226513870	TIGR04542	TRUE	TRUE	TRUE	NA
Gordonia terrae	WP_004020573	TIGR03962	TRUE	WP_004020567	TIGR04542	TRUE	TRUE	TRUE	NA
Gordonia zhaorongruii	WP_235831443	TIGR03962	TRUE	WP_132992080	TIGR04542	TRUE	TRUE	TRUE	NA
Halobacterium sp. Gai3-17	WP_232701937	TIGR03962	TRUE	NA	NA	NA	FALSE	FALSE	NA
Halodesulfurarchaeum formicicum	WP_070364202	TIGR03962	TRUE	NA	NA	NA	FALSE	FALSE	NA
Halolamina sp. CBA1230	WP_079232158	TIGR03962	TRUE	NA	NA	NA	FALSE	FALSE	NA
Haloterrigena turkmenica	WP_012944967	TIGR03962	TRUE	NA	NA	NA	FALSE	FALSE	WP_012945940
Herbiconiux sp. L3-i23	NA	NA	FALSE	WP_251858239	NA	TRUE	TRUE	FALSE	NA
Herbiconiux sp. SALV-R1	WP_171704414	TIGR03962	TRUE	WP_171704410	NA	TRUE	TRUE	TRUE	NA
Hoyosella subflava	WP_013809109	TIGR03962	TRUE	NA	NA	NA	FALSE	FALSE	WP_013805813
Iamia sp. SCSIO 61187	WP_219943834	TIGR03962	TRUE	NA	NA	NA	FALSE	FALSE	NA
Ilumatobacter coccineus	WP_015443074	TIGR03962	TRUE	NA	NA	NA	FALSE	FALSE	WP_015441994
Janibacter limosus	WP_130629953	TIGR03962	TRUE	NA	NA	NA	FALSE	FALSE	NA
Janibacter melonis	WP_191563277	TIGR03962	TRUE	NA	NA	NA	FALSE	FALSE	WP_191564949
Leifsonia shinshuensis	WP_242599909	TIGR03962	TRUE	NA	NA	NA	FALSE	FALSE	NA
Leucobacter sp. H21R-36	WP_244692891	TIGR03962	TRUE	NA	NA	NA	FALSE	FALSE	WP_244694089
Leucobacter sp. H21R-40	WP_244728631	TIGR03962	TRUE	NA	NA	NA	FALSE	FALSE	WP_244730136
Microbacterium caowuchunii	WP_150892992	TIGR03962	TRUE	WP_150892996	NA	TRUE	TRUE	TRUE	NA
Microbacterium schleiferi	WP_195692817	TIGR03962	TRUE	WP_229382219	NA	TRUE	TRUE	TRUE	NA
Microbacterium sediminis	WP_083991071	TIGR03962	TRUE	WP_067028367	TIGR03970	TRUE	TRUE	TRUE	NA
Modestobacter marinus	WP_014743321	TIGR03962	TRUE	WP_229681840	NA	FALSE	TRUE	TRUE	NA
Mycobacterium avium	WP_003873525	TIGR03962	TRUE	WP_003879439	TIGR03970	TRUE	TRUE	TRUE	NA
Mycobacterium basiliense	WP_158015512	TIGR03962	TRUE	WP_158015516	TIGR03970	TRUE	TRUE	TRUE	NA
Mycobacterium branderi	WP_083130164	TIGR03962	TRUE	WP_179966357	TIGR03970	TRUE	TRUE	TRUE	NA
Mycobacterium canettii	WP_014000363	TIGR03962	TRUE	WP_015289236	TIGR03970	TRUE	TRUE	TRUE	NA
Mycobacterium colombiense	WP_007773604	TIGR03962	TRUE	WP_007773597	TIGR03970	TRUE	TRUE	TRUE	NA
Mycobacterium conspicuum	WP_139825251	TIGR03962	TRUE	WP_085233434	TIGR03970	TRUE	TRUE	TRUE	NA
Mycobacterium cookii	WP_163779747	TIGR03962	TRUE	WP_163782114	TIGR03970	TRUE	TRUE	TRUE	NA
Mycobacterium diernhoferi	WP_073856291	TIGR03962	TRUE	WP_073856295	TIGR03970	TRUE	TRUE	TRUE	NA
Mycobacterium dioxanotrophicus	WP_087079313	TIGR03962	TRUE	WP_198344094	TIGR03970	TRUE	TRUE	TRUE	NA
Mycobacterium doricum	WP_085192418	TIGR03962	TRUE	WP_085192415	TIGR03970	TRUE	TRUE	TRUE	NA
Mycobacterium florentinum	WP_085222934	TIGR03962	TRUE	WP_179968142	TIGR03970	TRUE	TRUE	TRUE	NA
Mycobacterium goodii	WP_073680317	TIGR03962	TRUE	WP_240174317	TIGR03970	TRUE	TRUE	TRUE	NA
Mycobacterium gordonae	WP_063892881	TIGR03962	TRUE	WP_055576372	TIGR03970	TRUE	TRUE	TRUE	NA
Mycobacterium grossiae	WP_070352545	TIGR03962	TRUE	WP_070352542	TIGR03970	TRUE	TRUE	TRUE	NA
Mycobacterium haemophilum	WP_047313774	TIGR03962	TRUE	WP_156166277	TIGR03970	TRUE	TRUE	TRUE	NA
Mycobacterium heckeshornense	WP_048890274	TIGR03962	TRUE	WP_048890270	TIGR03970	TRUE	TRUE	TRUE	NA
Mycobacterium heidelbergense	WP_083073957	TIGR03962	TRUE	WP_083073952	TIGR03970	TRUE	TRUE	TRUE	NA
Mycobacterium heraklionense	WP_047318340	TIGR03962	TRUE	WP_047318344	TIGR03970	TRUE	TRUE	TRUE	NA
Mycobacterium holsaticum	WP_220690986	TIGR03962	TRUE	WP_069406100	TIGR03970	TRUE	TRUE	TRUE	NA
Mycobacterium intracellulare	WP_020823597	TIGR03962	TRUE	WP_009957095	TIGR03970	TRUE	TRUE	TRUE	NA
Mycobacterium kansasii	WP_023370904	TIGR03962	TRUE	WP_023370912	TIGR03970	TRUE	TRUE	TRUE	NA
Mycobacterium koreense	WP_069392787	TIGR03962	TRUE	WP_174254738	TIGR03970	TRUE	TRUE	TRUE	NA
Mycobacterium kubicae	WP_068033896	TIGR03962	TRUE	WP_068033892	TIGR03970	TRUE	TRUE	TRUE	NA
Mycobacterium lacus	WP_085157571	TIGR03962	TRUE	WP_085157585	TIGR03970	TRUE	TRUE	TRUE	NA
Mycobacterium lentiflavum	WP_090600371	TIGR03962	TRUE	WP_090600384	TIGR03970	TRUE	TRUE	TRUE	NA
Mycobacterium liflandii	WP_015354672	TIGR03962	TRUE	WP_015354676	TIGR03970	TRUE	TRUE	TRUE	NA
Mycobacterium malmoense	WP_071509419	TIGR03962	TRUE	WP_065441069	TIGR03970	TRUE	TRUE	TRUE	NA
Mycobacterium mantenii	WP_067833747	TIGR03962	TRUE	WP_067833759	TIGR03970	TRUE	TRUE	TRUE	NA
Mycobacterium marinum	WP_012392928	TIGR03962	TRUE	WP_012392932	TIGR03970	TRUE	TRUE	TRUE	NA
Mycobacterium marseillense	WP_067166272	TIGR03962	TRUE	WP_067166286	TIGR03970	TRUE	TRUE	TRUE	NA
Mycobacterium noviomagense	WP_083089157	TIGR03962	TRUE	WP_083089176	TIGR03970	TRUE	TRUE	TRUE	NA
Mycobacterium novum	WP_193465111	TIGR03962	TRUE	WP_041318660	TIGR03970	TRUE	TRUE	TRUE	NA
Mycobacterium ostraviense	WP_099318910	TIGR03962	TRUE	WP_075511113	TIGR03970	TRUE	TRUE	TRUE	NA
Mycobacterium pallens	WP_071947489	TIGR03962	TRUE	WP_220046177	TIGR03970	TRUE	TRUE	TRUE	NA
Mycobacterium paragordonae	WP_065161800	TIGR03962	TRUE	WP_120791738	TIGR03970	TRUE	TRUE	TRUE	NA
Mycobacterium paraintracellulare	WP_202349397	TIGR03962	TRUE	WP_201408269	TIGR03970	TRUE	TRUE	TRUE	NA
Mycobacterium paraseoulense	WP_083171582	TIGR03962	TRUE	WP_083171579	TIGR03970	TRUE	TRUE	TRUE	NA
Mycobacterium paraterrae	WP_240259988	TIGR03962	TRUE	WP_240264143	TIGR03970	TRUE	TRUE	TRUE	NA
Mycobacterium parmense	WP_085271930	TIGR03962	TRUE	WP_139826029	TIGR03970	TRUE	TRUE	TRUE	NA
Mycobacterium pseudoshottsii JCM 15466	WP_020788572	TIGR03962	TRUE	WP_086085431	TIGR03970	TRUE	TRUE	TRUE	NA
Mycobacterium saskatchewanense	WP_085258086	TIGR03962	TRUE	WP_085258082	TIGR03970	TRUE	TRUE	TRUE	NA
Mycobacterium seoulense	WP_163683858	TIGR03962	TRUE	WP_163683861	TIGR03970	TRUE	TRUE	TRUE	NA
Mycobacterium shigaense	WP_096437412	TIGR03962	TRUE	WP_096437418	TIGR03970	TRUE	TRUE	TRUE	NA
Mycobacterium shinjukuense	WP_083045942	TIGR03962	TRUE	WP_083045938	TIGR03970	TRUE	TRUE	TRUE	NA
Mycobacterium shottsii	WP_198967529	TIGR03962	TRUE	WP_198967533	TIGR03970	TRUE	TRUE	TRUE	NA
Mycobacterium simiae	WP_044509815	TIGR03962	TRUE	WP_084949918	TIGR03970	TRUE	TRUE	TRUE	NA
Mycobacterium sp. EPa45	WP_047329088	TIGR03962	TRUE	WP_047329092	TIGR03970	TRUE	TRUE	TRUE	NA
Mycobacterium sp. IDR2000157661	WP_238889212	TIGR03962	TRUE	WP_238889208	TIGR03970	TRUE	TRUE	TRUE	NA
Mycobacterium sp. JS623	WP_015305007	TIGR03962	TRUE	WP_015305011	TIGR03970	TRUE	TRUE	TRUE	NA
Mycobacterium sp. MOTT36Y	WP_008260832	TIGR03962	TRUE	WP_014712394	TIGR03970	TRUE	TRUE	TRUE	NA
Mycobacterium sp. PYR15	WP_071947489	TIGR03962	TRUE	WP_096312699	TIGR03970	TRUE	TRUE	TRUE	NA
Mycobacterium sp. WY10	WP_071947489	TIGR03962	TRUE	WP_071950077	TIGR03970	TRUE	TRUE	TRUE	NA
Mycobacterium sp. YC-RL4	WP_068003756	TIGR03962	TRUE	WP_068000462	TIGR03970	TRUE	TRUE	TRUE	NA
Mycobacterium spongiae	WP_211697905	TIGR03962	TRUE	WP_211697911	TIGR03970	TRUE	TRUE	TRUE	NA
Mycobacterium stephanolepidis	WP_096503737	TIGR03962	TRUE	WP_096506131	TIGR03970	TRUE	TRUE	TRUE	NA
Mycobacterium stomatepiae	WP_163790654	TIGR03962	TRUE	WP_179969207	TIGR03970	TRUE	TRUE	TRUE	NA
Mycobacterium tuberculosis	WP_016719826	TIGR03962	TRUE	WP_003901002	TIGR03970	TRUE	TRUE	TRUE	NA
Mycobacterium ulcerans	WP_096371667	TIGR03962	TRUE	WP_011739047	TIGR03970	TRUE	TRUE	TRUE	NA
Mycobacterium vicinigordonae	WP_180916927	TIGR03962	TRUE	WP_180916930	TIGR03970	TRUE	TRUE	TRUE	NA
Mycobacterium virginiense	WP_064888749	TIGR03962	TRUE	WP_046285388	TIGR3970	TRUE	TRUE	TRUE	NA
Mycobacterium xenopi	WP_003923363	TIGR03962	TRUE	WP_003923368	TIGR03970	TRUE	TRUE	TRUE	NA
Mycobacteroides abscessus	WP_005055614	TIGR03962	TRUE	WP_005106714	TIGR03970	TRUE	TRUE	TRUE	NA
Mycobacteroides chelonae	WP_046254669	TIGR03962	TRUE	WP_046255983	TIGR03970	TRUE	TRUE	TRUE	NA
Mycobacteroides immunogenum	WP_043076440	TIGR03962	TRUE	WP_064627766	TIGR03970	TRUE	TRUE	TRUE	NA
Mycobacteroides salmoniphilum	WP_078323485	TIGR03962	TRUE	WP_078323489	TIGR03970	TRUE	TRUE	TRUE	NA
Mycobacteroides saopaulense	WP_070909376	TIGR03962	TRUE	WP_070909380	TIGR03970	TRUE	TRUE	TRUE	NA
Mycolicibacillus parakoreensis	WP_240170439	TIGR03962	TRUE	WP_240170436	TIGR03970	TRUE	TRUE	TRUE	NA
Mycolicibacter hiberniae	WP_085137366	TIGR03962	TRUE	WP_085137374	TIGR03970	TRUE	TRUE	TRUE	NA
Mycolicibacter minnesotensis	WP_083026967	TIGR03962	TRUE	WP_083026971	TIGR03970	TRUE	TRUE	TRUE	NA
Mycolicibacter sinensis	WP_064855840	TIGR03962	TRUE	WP_064855844	TIGR03970	TRUE	TRUE	TRUE	NA
Mycolicibacter terrae	WP_085261798	TIGR03962	TRUE	WP_085261802	TIGR03970	TRUE	TRUE	TRUE	NA
Mycolicibacterium aichiense	WP_115321975	TIGR03962	TRUE	WP_115322094	TIGR03970	TRUE	TRUE	TRUE	NA
Mycolicibacterium alvei	WP_163664220	TIGR03962	TRUE	WP_163664212	TIGR03970	TRUE	TRUE	TRUE	NA
Mycolicibacterium anyangense	WP_163806973	TIGR03962	TRUE	WP_246224705	TIGR03970	TRUE	TRUE	TRUE	NA
Mycolicibacterium arabiense	WP_163918976	TIGR03962	TRUE	WP_163918972	TIGR03970	TRUE	TRUE	TRUE	NA
Mycolicibacterium aubagnense	WP_138232211	TIGR03962	TRUE	WP_138232207	TIGR03970	TRUE	TRUE	TRUE	NA
Mycolicibacterium aurum	WP_048630031	TIGR03962	TRUE	WP_083442892	TIGR03970	TRUE	TRUE	TRUE	NA
Mycolicibacterium baixiangningiae	WP_193046232	TIGR03962	TRUE	WP_193046228	TIGR03970	TRUE	TRUE	TRUE	NA
Mycolicibacterium boenickei	WP_077742224	TIGR03962	TRUE	WP_077742218	TIGR03970	TRUE	TRUE	TRUE	NA
Mycolicibacterium celeriflavum	WP_067217691	TIGR03962	TRUE	WP_067217680	TIGR03970	TRUE	TRUE	TRUE	NA
Mycolicibacterium chitae	WP_126335193	TIGR03962	TRUE	WP_126335189	TIGR03970	TRUE	TRUE	TRUE	NA
Mycolicibacterium chubuense	WP_014805740	TIGR03962	TRUE	WP_014814236	TIGR03970	TRUE	TRUE	TRUE	NA
Mycolicibacterium confluentis	WP_085149660	TIGR03962	TRUE	WP_085150095	TIGR03970	TRUE	TRUE	TRUE	NA
Mycolicibacterium duvalii	WP_098002456	TIGR03962	TRUE	WP_098002540	TIGR03970	TRUE	TRUE	TRUE	NA
Mycolicibacterium fallax	WP_085096369	TIGR03962	TRUE	WP_085096377	TIGR03970	TRUE	TRUE	TRUE	NA
Mycolicibacterium farcinogenes	WP_221851952	TIGR03962	TRUE	WP_221851948	TIGR03970	TRUE	TRUE	TRUE	NA
Mycolicibacterium flavescens	WP_069413138	TIGR03962	TRUE	WP_084293952	TIGR03970	TRUE	TRUE	TRUE	NA
Mycolicibacterium fortuitum	WP_003881930	TIGR03962	TRUE	WP_003881933	TIGR03970	TRUE	TRUE	TRUE	NA
Mycolicibacterium gadium	WP_179964786	TIGR03962	TRUE	WP_163687010	TIGR03970	TRUE	TRUE	TRUE	NA
Mycolicibacterium gilvum	WP_011895885	TIGR03962	TRUE	WP_013472705	TIGR03970	TRUE	TRUE	TRUE	NA
Mycolicibacterium hassiacum	WP_026213528	TIGR03962	TRUE	WP_018354903	TIGR03970	TRUE	TRUE	TRUE	NA
Mycolicibacterium helvum	WP_163746678	TIGR03962	TRUE	WP_163746674	TIGR03970	TRUE	TRUE	TRUE	NA
Mycolicibacterium insubricum	WP_083031343	TIGR03962	TRUE	WP_083031354	TIGR03970	TRUE	TRUE	TRUE	NA
Mycolicibacterium litorale	WP_134054298	TIGR03962	TRUE	WP_134055326	TIGR03970	TRUE	TRUE	TRUE	NA
Mycolicibacterium madagascariense	WP_163733653	TIGR03962	TRUE	WP_163733667	TIGR03970	TRUE	TRUE	TRUE	NA
Mycolicibacterium mageritense	WP_036429146	TIGR03962	TRUE	WP_036429139	TIGR03970	TRUE	TRUE	TRUE	NA
Mycolicibacterium mengxianglii	WP_197382454	TIGR03962	TRUE	WP_231646262	TIGR03970	TRUE	TRUE	TRUE	NA
Mycolicibacterium monacense	WP_064874121	TIGR03962	TRUE	WP_064874118	TIGR03970	TRUE	TRUE	TRUE	NA
Mycolicibacterium moriokaense	WP_083156062	TIGR03962	TRUE	WP_083156054	TIGR03970	TRUE	TRUE	TRUE	NA
Mycolicibacterium mucogenicum	WP_053855569	TIGR03962	TRUE	WP_053855571	TIGR03970	TRUE	TRUE	TRUE	NA
Mycolicibacterium neoaurum	WP_019514034	TIGR03962	TRUE	WP_019514038	TIGR03970	TRUE	TRUE	TRUE	NA
Mycolicibacterium parafortuitum	WP_083144907	TIGR03962	TRUE	WP_083144911	TIGR03970	TRUE	TRUE	TRUE	NA
Mycolicibacterium phlei	WP_003886850	TIGR03962	TRUE	WP_040633054	TIGR03970	TRUE	TRUE	TRUE	NA
Mycolicibacterium phocaicum	WP_226519503	TIGR03962	TRUE	WP_138250464	TIGR03970	TRUE	TRUE	TRUE	NA
Mycolicibacterium poriferae	WP_163673176	TIGR03962	TRUE	WP_235682492	TIGR03970	TRUE	TRUE	TRUE	NA
Mycolicibacterium psychrotolerans	WP_163727122	TIGR03962	TRUE	WP_163727100	TIGR03970	TRUE	TRUE	TRUE	NA
Mycolicibacterium pulveris	WP_163898006	TIGR03962	TRUE	WP_163897992	TIGR03970	TRUE	TRUE	TRUE	NA
Mycolicibacterium rhodesiae	WP_005143854	TIGR03962	TRUE	WP_005143859	TIGR03970	TRUE	TRUE	TRUE	NA
Mycolicibacterium sarraceniae	WP_163697392	TIGR03962	TRUE	WP_163697401	TIGR03970	TRUE	TRUE	TRUE	NA
Mycolicibacterium sediminis	WP_163797090	TIGR03962	TRUE	WP_174266795	TIGR03970	TRUE	TRUE	TRUE	NA
Mycolicibacterium smegmatis	WP_003892809	TIGR03962	TRUE	WP_014877070	TIGR03970	TRUE	TRUE	TRUE	WP_011730909.1, WP_162139562.1
Mycolicibacterium sp. YH-1	WP_241400806	TIGR03962	TRUE	WP_241400802	TIGR03970	TRUE	TRUE	TRUE	NA
Mycolicibacterium thermoresistibile	WP_050811971	TIGR03962	TRUE	WP_050811972	TIGR03970	TRUE	TRUE	TRUE	NA
Mycolicibacterium tokaiense	WP_115278051	TIGR03962	TRUE	WP_068915599	TIGR03970	TRUE	TRUE	TRUE	NA
Mycolicibacterium vaccae	WP_003929585	TIGR03962	TRUE	WP_003929581	TIGR03970	TRUE	TRUE	TRUE	NA
Mycolicibacterium vanbaalenii	WP_011778562	TIGR03962	TRUE	WP_011778566	TIGR03970	TRUE	TRUE	TRUE	NA
Nakamurella multipartita	WP_015746105	TIGR03962	TRUE	WP_015749018	TIGR03970	FALSE	TRUE	TRUE	NA
Nakamurella sp. PAMC28650	WP_187091356	TIGR03962	TRUE	NA	NA	NA	FALSE	FALSE	NA
Nesterenkonia sp. NBAIMH1	WP_246836217	TIGR03962	TRUE	WP_146341665	NA	TRUE	TRUE	TRUE	NA
Nocardia arthritidis	WP_084467210	TIGR03962	TRUE	WP_063053793	TIGR03970	TRUE	TRUE	TRUE	NA
Nocardia asteroides	WP_019049341	TIGR03962	TRUE	WP_019049339	TIGR03970	TRUE	TRUE	TRUE	NA
Nocardia brasiliensis	WP_042257964	TIGR03962	TRUE	WP_014988416	TIGR03970	TRUE	TRUE	TRUE	NA
Nocardia cyriacigeorgica	WP_081505628	TIGR03962	TRUE	WP_014353048	TIGR03970	TRUE	TRUE	TRUE	NA
Nocardia farcinica	WP_011209976	TIGR03962	TRUE	WP_011211599	TIGR03970	TRUE	TRUE	TRUE	NA
Nocardia gipuzkoensis	WP_181722866	TIGR03962	TRUE	WP_181724623	TIGR03970	TRUE	TRUE	TRUE	NA
Nocardia iowensis	WP_246634832	TIGR03962	TRUE	WP_218471821	TIGR03970	TRUE	TRUE	TRUE	NA
Nocardia mangyaensis	WP_084760368	TIGR03962	TRUE	WP_071930469	NA	TRUE	TRUE	TRUE	NA
Nocardia nova	WP_025350569	TIGR03962	TRUE	NA	NA	NA	FALSE	FALSE	WP_025348922
Nocardia sp. CS682	WP_135233540	TIGR03962	TRUE	WP_135233539	TIGR03970	TRUE	TRUE	TRUE	NA
Nocardia terpenica strain AUSMDU00012715	NA	NA	FALSE	NA	TIGR03970	FALSE	TRUE	FALSE	WP_167486892
Nocardia wallacei	WP_187688486	TIGR03962	TRUE	NA	NA	NA	FALSE	FALSE	WP_187685990
Nocardioides aquaticus	WP_214057762	TIGR03962	TRUE	NA	NA	NA	FALSE	FALSE	WP_214056401
Nocardioides aromaticivorans	WP_179648218	TIGR03962	TRUE	NA	NA	NA	FALSE	FALSE	WP_179650062
Nocardioides daphniae	WP_135831520	TIGR03962	TRUE	NA	NA	NA	FALSE	FALSE	NA
Nocardioides houyundeii	WP_101523277	TIGR03962	TRUE	NA	NA	NA	FALSE	FALSE	NA
Nocardioides humi	WP_141005671	TIGR03962	TRUE	NA	NA	NA	FALSE	FALSE	NA
Nocardioides panacis	WP_216938582	TIGR03962	TRUE	NA	NA	NA	FALSE	FALSE	NA
Nocardioides panacisoli	WP_219959696	TIGR03962	TRUE	NA	NA	NA	FALSE	FALSE	WP_219962432
Nocardioides rotundus	WP_223397611	TIGR03962	TRUE	NA	NA	NA	FALSE	FALSE	WP_223396347
Nocardioides sp. cx-173	WP_231241074	TIGR03962	TRUE	NA	NA	NA	FALSE	FALSE	WP_231241162
Nocardioides sp. LMS-CY	WP_215526088	TIGR03962	TRUE	NA	NA	NA	FALSE	FALSE	WP_215526403
Nocardioides sp. WS12	WP_182379227	TIGR03962	TRUE	NA	NA	NA	FALSE	FALSE	WP_182376251
Nocardioides sp. ZJ1313	WP_166132965	TIGR03962	TRUE	NA	NA	NA	FALSE	FALSE	WP_166133711
Nocardiopsis gilva	WP_017617744	TIGR03962	TRUE	WP_198345779	TIGR03970	FALSE	TRUE	TRUE	NA
Peterkaempfera bronchialis	NA	NA	FALSE	NA	TIGR03970	FALSE	TRUE	FALSE	WP_111489499
Phycicoccus sp. HDW14	WP_166118084	TIGR03962	TRUE	NA	NA	NA	FALSE	FALSE	WP_205860689
Pimelobacter simplex	WP_257752679	TIGR03962	TRUE	NA	NA	NA	FALSE	FALSE	WP_257750262
Prauserella marina	WP_091799555	TIGR03962	TRUE	NA	NA	NA	FALSE	FALSE	NA
Prescottella equi	WP_064058348	TIGR03962	TRUE	WP_005518321	TIGR03970	TRUE	TRUE	TRUE	NA
Pseudarthrobacter sulfonivorans	WP_190989948	TIGR03962	TRUE	WP_223860070	TIGR03970	TRUE	TRUE	TRUE	NA
Pseudonocardia autotrophica	WP_051737777	TIGR03962	TRUE	WP_037042311	TIGR03970	FALSE	TRUE	TRUE	NA
Pseudonocardia sp. CGMCC 4.1532	WP_185721180	TIGR03962	TRUE	WP_255425623	NA	FALSE	TRUE	TRUE	NA
Pseudonocardia sp. DSM 110487	WP_220257695	TIGR03962	TRUE	WP_255621454	TIGR03970	FALSE	TRUE	TRUE	NA
Pseudonocardia sp. HH130629-09	WP_060710387	TIGR03962	TRUE	WP_064485496	NA	FALSE	TRUE	TRUE	NA
Pseudonocardia sp. HH130630-07	WP_068797584	TIGR03962	TRUE	WP_068797010	TIGR03970	FALSE	TRUE	TRUE	NA
Rhodococcus aetherivorans	WP_185712899	TIGR03962	TRUE	WP_029544957	TIGR03970	TRUE	TRUE	TRUE	NA
Rhodococcus coprophilus	WP_072704573	TIGR03962	TRUE	WP_111731632	TIGR03970	TRUE	TRUE	TRUE	NA
Rhodococcus erythropolis	WP_151531949	TIGR03962	TRUE	WP_003941995	TIGR03970	TRUE	TRUE	TRUE	NA
Rhodococcus fascians	WP_032368353	TIGR03962	TRUE	WP_032376612	TIGR03970	TRUE	TRUE	TRUE	NA
Rhodococcus globerulus	WP_092801770	TIGR03962	TRUE	WP_092801752	TIGR03970	TRUE	TRUE	TRUE	NA
Rhodococcus gordoniae strain NCTC13296	WP_016932567	TIGR03962	TRUE	WP_064062534	TIGR03970	TRUE	TRUE	TRUE	NA
Rhodococcus jostii	WP_073365975	TIGR03962	TRUE	WP_011598115	TIGR03970	TRUE	TRUE	TRUE	NA
Rhodococcus koreensis	WP_072945585	TIGR03962	TRUE	WP_072945602	TIGR03970	TRUE	TRUE	TRUE	NA
Rhodococcus opacus	WP_005253800	TIGR03962	TRUE	WP_005253807	TIGR03970	TRUE	TRUE	TRUE	NA
Rhodococcus oxybenzonivorans	WP_109331693	TIGR03962	TRUE	WP_109331687	TIGR03970	TRUE	TRUE	TRUE	NA
Rhodococcus pseudokoreensis	WP_206005551	TIGR03962	TRUE	WP_206005545	TIGR03970	TRUE	TRUE	TRUE	NA
Rhodococcus pyridinivorans	WP_006553544	TIGR03962	TRUE	WP_006553534	TIGR03970	TRUE	TRUE	TRUE	NA
Rhodococcus qingshengii	WP_209921383	TIGR03962	TRUE	WP_042453298	TIGR03970	TRUE	TRUE	TRUE	NA
Rhodococcus rhodochrous	WP_016696155	TIGR03962	TRUE	WP_037192606	TIGR03970	TRUE	TRUE	TRUE	NA
Rhodococcus ruber	WP_003937691	TIGR03962	TRUE	WP_003937358	TIGR03970	TRUE	TRUE	TRUE	NA
Rhodococcus sp. 008	WP_003942089	TIGR03962	TRUE	WP_065352155	TIGR03970	TRUE	TRUE	TRUE	NA
Rhodococcus sp. 2G	WP_019291268	TIGR03962	TRUE	WP_071935488	TIGR03970	TRUE	TRUE	TRUE	NA
Rhodococcus sp. ABRD24	WP_131576675	TIGR03962	TRUE	WP_131576667	TIGR03970	TRUE	TRUE	TRUE	NA
Rhodococcus sp. B7740	WP_032397572	TIGR03962	TRUE	WP_045196000	TIGR03970	TRUE	TRUE	TRUE	NA
Rhodococcus sp. DMU1	WP_006930977	TIGR03962	TRUE	WP_168579870	TIGR03970	TRUE	TRUE	TRUE	NA
Rhodococcus sp. GA1	WP_019291268	TIGR03962	TRUE	WP_255025811	TIGR03970	TRUE	TRUE	TRUE	NA
Rhodococcus sp. H-CA8f	WP_003942089	TIGR03962	TRUE	WP_097387624	TIGR03970	TRUE	TRUE	TRUE	NA
Rhodococcus sp. LW-XY12	WP_019291268	TIGR03962	TRUE	WP_219129329	TIGR03970	TRUE	TRUE	TRUE	NA
Rhodococcus sp. M8	WP_006930977	TIGR03962	TRUE	WP_072635698	TIGR03970	TRUE	TRUE	TRUE	NA
Rhodococcus sp. MTM3W5.2	WP_077040771	TIGR03962	TRUE	WP_077040778	TIGR03970	TRUE	TRUE	TRUE	NA
Rhodococcus sp. P1Y	WP_121113954	TIGR03962	TRUE	WP_121113973	TIGR03970	TRUE	TRUE	TRUE	NA
Rhodococcus sp. RDE2	WP_229565311	TIGR03962	TRUE	WP_229565305	TIGR03970	TRUE	TRUE	TRUE	NA
Rhodococcus sp. SGAir0479	WP_137799490	TIGR03962	TRUE	WP_137799483	TIGR03970	TRUE	TRUE	TRUE	NA
Rhodococcus sp. USK13	WP_213577127	TIGR03962	TRUE	WP_213577132	TIGR03970	TRUE	TRUE	TRUE	NA
Rhodococcus sp. W8901	WP_174912435	TIGR03962	TRUE	WP_254622619	TIGR03970	TRUE	TRUE	TRUE	NA
Rhodococcus sp. WAY2	WP_159925555	TIGR03962	TRUE	WP_159925565	TIGR03970	TRUE	TRUE	TRUE	NA
Rhodococcus sp. WB1	WP_029544993	TIGR03962	TRUE	WP_065922334	TIGR03970	TRUE	TRUE	TRUE	NA
Rhodococcus sp. WB9	WP_007295767	TIGR03962	TRUE	WP_144286028	TIGR03970	TRUE	TRUE	TRUE	NA
Rhodococcus sp. WMMA185	WP_070377796	TIGR03962	TRUE	WP_070377807	TIGR03970	TRUE	TRUE	TRUE	NA
Rhodococcus sp. X156	WP_127781980	TIGR03962	TRUE	WP_127782213	TIGR03970	FALSE	TRUE	TRUE	NA
Rhodococcus sp. ZPP	WP_109331693	TIGR03962	TRUE	WP_208961164	TIGR03970	TRUE	TRUE	TRUE	NA
Rhodococcus triatomae	WP_072738325	TIGR03962	TRUE	WP_072738319	TIGR03970	TRUE	TRUE	TRUE	NA
Rubrobacter indicoceani	WP_119065633	TIGR03962	TRUE	NA	NA	NA	FALSE	FALSE	NA
Rubrobacter marinus	WP_207955991	TIGR03962	TRUE	NA	NA	NA	FALSE	FALSE	WP_166397709
Rubrobacter radiotolerans	WP_051589842	TIGR03962	TRUE	NA	NA	NA	FALSE	FALSE	NA
Rubrobacter xylanophilus	WP_011566066	TIGR03962	TRUE	NA	NA	NA	FALSE	FALSE	WP_198004906
Saccharopolyspora erythraea	WP_009947185	TIGR03962	TRUE	NA	NA	NA	FALSE	FALSE	WP_011873819
Saccharopolyspora gloriosae	WP_184478526	TIGR03962	TRUE	NA	NA	NA	FALSE	FALSE	WP_184478599
Saccharopolyspora pogona	WP_190816747	TIGR03962	TRUE	NA	NA	NA	FALSE	FALSE	WP_190813049
Saccharopolyspora sp. ASAGF58	WP_168588521	TIGR03962	TRUE	NA	NA	NA	FALSE	FALSE	WP_168588401
Saccharopolyspora spinosa	WP_010310365	TIGR03962	TRUE	NA	NA	NA	FALSE	FALSE	WP_010307517
Salinibacterium sp. ZJ450	WP_166870958	TIGR03962	TRUE	WP_166870950	TIGR03970	TRUE	TRUE	TRUE	NA
Skermania piniformis	WP_066466880	TIGR03962	TRUE	WP_066466656	TIGR03970	TRUE	TRUE	TRUE	NA
Sphaerobacter thermophilus	WP_012873301	TIGR03962	TRUE	NA	NA	NA	FALSE	FALSE	NA
Spiractinospora alimapuensis	WP_236543126	TIGR03962	TRUE	NA	NA	TRUE	FALSE	FALSE	WP_236543130
Streptomyces asoensis	WP_171400577	TIGR03962	TRUE	WP_171400575	TIGR03970	TRUE	TRUE	TRUE	NA
Streptomyces broussonetiae	WP_158918946	TIGR03962	TRUE	WP_233273288	TIGR03970	TRUE	TRUE	TRUE	NA
Streptomyces hygroscopicus	WP_014671058	TIGR03962	TRUE	NA	NA	NA	FALSE	FALSE	WP_014669038
Streptomyces malaysiensis	WP_167504674	TIGR03962	TRUE	WP_167505551	TIGR03970	TRUE	TRUE	TRUE	NA
Streptomyces prasinus	WP_055605748	TIGR03962	TRUE	WP_055605745	TIGR03970	TRUE	TRUE	TRUE	NA
Streptomyces sp. SAT1	WP_168720396	TIGR03962	TRUE	NA	NA	NA	FALSE	FALSE	WP_168720449
Streptomyces tuirus	WP_190903002	TIGR03962	TRUE	NA	NA	NA	FALSE	FALSE	WP_190904249
Streptomyces viridosporus	WP_081238351	TIGR03962	TRUE	WP_081238348	TIGR03970	TRUE	TRUE	TRUE	NA
Streptomyces yangpuensis	WP_257858222	TIGR03962	TRUE	NA	NA	NA	FALSE	FALSE	WP_257855303
Subtercola sp. AK-R2A1-2	WP_231025302	TIGR03962	TRUE	WP_231025298	NA	TRUE	TRUE	TRUE	NA
Thermomicrobium roseum	WP_012643017	TIGR03962	TRUE	NA	NA	NA	FALSE	FALSE	NA
Thermomonospora amylolytica	WP_119730228	TIGR03962	TRUE	WP_119730225	TIGR03970	TRUE	TRUE	TRUE	NA
Thermomonospora curvata	WP_012852711	TIGR03962	TRUE	WP_012852714	TIGR03970	TRUE	TRUE	TRUE	NA
Tomitella fengzijianii	WP_143907113	TIGR03962	TRUE	WP_143907078	TIGR03970	FALSE	TRUE	TRUE	NA
Tomitella gaofuii	WP_182345900	TIGR03962	TRUE	WP_182359629	TIGR03970	FALSE	TRUE	TRUE	NA
Tsukamurella paurometabola	WP_212553385	TIGR03962	TRUE	NA	NA	NA	FALSE	FALSE	NA
Tsukamurella sp. PLM1	WP_248490237	TIGR03962	TRUE	NA	NA	NA	FALSE	FALSE	NA
Tsukamurella tyrosinosolvens	WP_068524021	TIGR03962	TRUE	WP_068524029	TIGR04542	TRUE	TRUE	TRUE	NA
Yinghuangia sp. ASG 101	WP_231776811	TIGR03962	TRUE	WP_231776815	TIGR03970	TRUE	TRUE	TRUE	NA
TRUE = protein present in the genome		COUNT	311				238	235	46
FALSE = protein not present in the genome
NA = Not Applicable
Grey: genomes missing MftC

### Sheet: Reference GMC enzymes  
GMC proteins not included in co-occurrence study but included in phylogenetic analysis
Scientific name	Description	Protein acession GMC
Chlorella variabilis	Fatty acid photodecarboxylase, chloroplastic	sp|A0A248QE08|FAP_CHLVA
Methylovorus sp. (strain MP688)	5-(hydroxymethyl)furfural oxidase	sp|E4QP00|HMFO_METS6
Komagataella phaffii (strain ATCC 76273 / CBS 7435 / CECT 11047 / NRRL Y-11430 / Wegner 21-1)	Alcohol oxidase 1	sp|F2QY27|ALOX1_KOMPC
Aspergillus niger	Glucose oxidase	sp|P13006|GOX_ASPNG
Brevibacterium sterolicum	Cholesterol oxidase	sp|P22637|CHOD_BREST
Leucoagaricus meleagris	Pyranose dehydrogenase	sp|Q3L245|PDH1_LEUMG
Acanthamoeba polyphaga mimivirus	Putative GMC-type oxidoreductase	sp|Q5UPL2|YR135_MIMIV
Arthrobacter globiformis	Choline oxidase	sp|Q7X2H8|CHOX_ARTGO
Prunus dulcis	(R)-mandelonitrile lyase 2	sp|Q945K2|MDL2_PRUDU
Phanerodontia chrysosporium	Cellobiose dehydrogenase	sp|Q01738|CDH_PHACH
Aspergillus flavus (strain ATCC 200026 / FGSC A1120 / IAM 13836 / NRRL 3357 / JCM 12722 / SRRC 167)	Glucose oxidase, putative	tr|B8MX95|B8MX95_ASPFN
Pleurotus eryngii	Aryl-alcohol oxidase	tr|O94219|O94219_PLEER
Aspergillus oryzae (strain ATCC 42149 / RIB 40)	GMC_OxRdtase_N domain-containing protein	tr|Q2UD26|Q2UD26_ASPOR
Rhizobium loti	Pyridoxine 4-oxidase	tr|Q5NT46|Q5NT46_RHILI
Trametes ochracea	Pyranose 2-oxidase	tr|Q7ZA32|Q7ZA32_TRAOC
Burkholderia cepacia	Glucose dehydrogenase	tr|Q8GQE7|Q8GQE7_BURCE
